# The evolution of hematopoietic cells under cancer therapy

**DOI:** 10.1101/2020.10.29.360230

**Authors:** Oriol Pich, Albert Cortes-Bullich, Ferran Muiños, Marta Pratcorona, Abel Gonzalez-Perez, Nuria Lopez-Bigas

## Abstract

Chemotherapies may influence the evolution of somatic tissues through the introduction of genetic variation in cells and by changing the selective pressures they face. However, the contributions of chemotherapeutic agents to the mutation burden of healthy cells and to clonal expansions in somatic tissues are not clear. Here, we exploit the mutational footprint of some chemotherapies to explore their influence on the evolution of hematopoietic cells. Cells of Acute Myeloid Leukemia (AML) secondary to treatment with platinum-based drugs showed a clear mutational footprint of these drugs, indicating that healthy blood cells received chemotherapy mutations. In contrast, no trace of 5-fluorouracil (5-FU) mutational signature was found in AML secondary to exposure to 5-FU, suggesting that cells establishing the AML were quiescent during treatment. We used the platinum-based mutational signature as a barcode to precisely time clonal expansions with respect to the moment of exposure to the drug. The enrichment for clonal mutations among treatment-related mutations in all platinum-treated AMLs shows that these secondary neoplasms begin their clonal expansion after the start of the cytotoxic treatment. In contrast, the absence of detectable platinum-related mutations in healthy blood samples with clonal hematopoiesis is consistent with a clonal expansion that predates the exposure to the cytotoxic agent, which favours particular pre-existing clones.
