## Supplementary Tables for "The evolution of hematopoietic cells under cancer therapy": table_S1.tsv

SRA	PATIENT_ID	Treatment	Primary Location	Project	Age	DBS	INDELS	SNVs
SRR1802602_SRR1802367	180866	Alkylating Drug,Proteasome Inhibitor,Radiation	Multiple Myeloma	phs000159	66	35	533	2177
SRR388810_SRR388850	189941	Platinum-based Drug,Microtubule Inhibitor,Radiation	Breast/Ovarian	phs000159	42	55	264	3755
SRR1801385_SRR1800351	266608	Nucleoside Metabolic Inhibitor	Renal	phs000159	80	43	712	1599
SRR1801780_SRR1800379	400992	Anthracycline Topoisomerase Inhibitor,Alkylating Drug,Radiation	Breast	phs000159	52	21	531	2256
SRR1801924_SRR1802263	476081	Anthracycline Topoisomerase Inhibitor,Alkylating Drug,Radiation	Breast	phs000159	68	29	636	2087
SRR1801916_SRR1800363	476204	Unknown,Radiation	Breast	phs000159	51	23	490	1142
SRR1802114_SRR1800784	514901	Radiation	Breast	phs000159	63	29	627	875
SRR1802086_SRR1800793	548417	Unknown	Breast	phs000159	77	21	571	1258
SRR1801954_SRR1800335	572162	Anthracycline Topoisomerase Inhibitor,Alkylating Drug,Radiation	Breast	phs000159	59	24	494	2166
SRR1803002_SRR1802357	596616	Topoisomerase Inhibitor	Multiple Sclerosis	phs000159	43	35	2053	2073
SRR1801946_SRR1801393	597808	Anthracycline Topoisomerase Inhibitor,Alkylating Drug,Radiation	Breast	phs000159	59	21	403	2239
SRR1802102_SRR1800371	644242	Anthracycline Topoisomerase Inhibitor,Alkylating Drug,Microtubule Inhibitor,Radiation	Breast	phs000159	56	33	484	1504
SRR1802629_SRR1802255	658208	Topoisomerase Inhibitor	Multiple Sclerosis	phs000159	50	39	692	2090
SRR1802637_SRR1802586	698494	Anthracycline Topoisomerase Inhibitor,Microtubule Inhibitor	Non-Hodgkin's Lymphoma	phs000159	57	21	723	2093
SRR1802228_SRR1800776	706395	Platinum-based Drug,Anthracycline Topoisomerase Inhibitor,Topoisomerase Inhibitor,Radiation	Lung	phs000159	45	41	566	2193
SRR1802338_SRR1801402	717044	Unknown,Radiation	Uterine	phs000159	80	19	532	2083
SRR1802695_SRR1802564	779828	Radiation	Prostate	phs000159	68	24	489	2272
SRR1802703_SRR1802556	811184	Anthracycline Topoisomerase Inhibitor,Microtubule Inhibitor	Non-Hodgkin's Lymphoma	phs000159	26	33	465	1953
SRR1802798_SRR1802439	856024	Anthracycline Topoisomerase Inhibitor,Microtubule Inhibitor,Radiation	Non-Hodgkin's Lymphoma	phs000159	26	33	464	1946
SRR1802711_SRR1802494	864484	Topoisomerase Inhibitor,Radiation,Unknown	Testicular	phs000159	39	93	1615	5388
SRR1802754_SRR1802621	925964	Platinum-based Drug,Microtubule Inhibitor,Topoisomerase Inhibitor,Nucleoside Metabolic Inhibitor	Ovarian	phs000159	58	33	758	2160
SRR1802790_SRR1802664	982895	Radiation	Breast	phs000159	47	20	405	1394
SRR390572_SRR390546	461282	Unknown	Prostate/Pancreatic cancer	phs000159	70	14	928	3022
SRR523202_SRR523754	400220	Unknown	nan	phs000159	34	20	495	1614
SRR767415_SRR767463	838538	Unknown	Kidney	phs000159	67	22	387	2799
AP0388_AP0389	INHOUSE_1	Platinum-based Drug,Radiation	Head and Neck	In-house	62.3	44	517	2081
AP0394_AP0391	INHOUSE_2	Nucleoside Metabolic Inhibitor,Radiation	Colon-Rectum/Endometrium	In-house	68	25	846	2356
AP0390_AP0395	INHOUSE_3	Nucleoside Metabolic Inhibitor,Platinum-based Drug,Anthracycline Topoisomerase Inhibitor,Microtubule Inhibitor,Radiation	Breast/Ovarian	In-house	49.8	72	815	2834
18b07e20-f8f3-11e6-942e-3c4a9275d6c8_81ab3998-c917-11e7-bf6c-3c4a9275d6c8	WTS1	Platinum-based Drug	Breast/Ovarian	EGAD00001005028	no_data	36	1662	3073
4bfc776e-99ea-11e7-b9f0-3c4a9275d6c8_4bf5aef2-99ea-11e7-b9f0-3c4a9275d6c8	WTS2	Platinum-based Drug	Breast/Ovarian	EGAD00001005028	no_data	66	3295	3011
