## Supplementary Tables for "The evolution of hematopoietic cells under cancer therapy": table_S2A.tsv

Formula	BiC	AuROC
exp ~ 1	347.87429450103525	0.5
exp ~ 1 + days_treat	348.2124227221331	0.6082772318023318
exp ~ 1 + days_since_end	332.36031823748596	0.7097635664435266
exp ~ 1 + prox_v	342.76421982458317	0.6006312868352082
exp ~ 1 + days_treat + days_since_end + prox_v	329.96224912653446	0.7146297417271994
exp ~ 1 + days_treat + days_since_end + prox_v + tumor_type	329.1808681680172	0.7329598506069095
exp ~ 1 + days_treat:tumor_type + days_since_end + prox_v	336.62651947303357	0.7169536456965651
exp ~ 1 + days_treat + days_since_end:tumor_type + prox_v	330.6128056380173	0.7278566876851402
exp ~ 1 + days_treat:tumor_type + days_since_end:tumor_type + prox_v	341.89362883521443	0.7181544533037758
exp ~ 1 + days_treat*tumor_type + days_since_end:tumor_type + prox_v	348.8527188390565	0.7151349024110218
exp ~ 1 + days_treat:tumor_type + days_since_end*tumor_type + prox_v	348.8527188390565	0.7151349024110218
exp ~ 1 + days_treat*tumor_type + days_since_end*tumor_type + prox_v	348.8527188390564	0.7151349024110218
exp ~ 1 + days_treat*tumor_type + days_since_end*tumor_type + prox_v*tumor_type	360.0610327522557	nan
exp ~ 1 + days_treat*days_since_end*tumor_type + prox_v	352.9993459751223	nan
