## Supplementary Tables for "The evolution of hematopoietic cells under cancer therapy": table_S2B.tsv

Formula	BiC	AuROC
exp ~ 1	457.2295714083074	0.5
exp ~ 1 + days_treat	447.49086258356203	0.6913527011183261
exp ~ 1 + days_since_end	459.4565752647269	0.5850121753246753
exp ~ 1 + prox_v	451.34507766258344	0.5805887055887056
exp ~ 1 + days_treat + days_since_end + prox_v	447.48449795442076	0.6932631858220946
exp ~ 1 + days_treat + days_since_end + prox_v + tumor_type	433.62977353713586	0.7132711038961039
exp ~ 1 + days_treat:tumor_type + days_since_end + prox_v	434.1246675969422	0.7061908944517641
exp ~ 1 + days_treat + days_since_end:tumor_type + prox_v	440.8164862005574	0.6980280416101312
exp ~ 1 + days_treat:tumor_type + days_since_end:tumor_type + prox_v	439.0852808359653	0.702642986664018
exp ~ 1 + days_treat*tumor_type + days_since_end:tumor_type + prox_v	442.13967906064806	0.7111344537815125
exp ~ 1 + days_treat:tumor_type + days_since_end*tumor_type + prox_v	442.139679060648	0.7111344537815125
exp ~ 1 + days_treat*tumor_type + days_since_end*tumor_type + prox_v	442.1396790606481	0.7111344537815125
exp ~ 1 + days_treat*tumor_type + days_since_end*tumor_type + prox_v*tumor_type	446.07853865183273	0.7026586174242424
exp ~ 1 + days_treat*days_since_end*tumor_type + prox_v	444.3491779861864	0.7100041339396445
