## Supplementary Tables for "The evolution of hematopoietic cells under cancer therapy": table_S3.tsv

SYMBOL	METHODS	QVALUE_COMBINATION	SAMPLES	CANCER_TYPE	CGC_CANCER_GENE	TRANSCRIPT	MUTATIONS	SAMPLES_COHORT	%_SAMPLES_COHORT	EXCESS_MIS	EXCESS_NON	EXCESS_SPL	CGC_GENE	COHORT	DOMAIN	2D_CLUSTERS	3D_CLUSTERS
ASXL1	cbase	9.632466781827928e-05	14.0	AML	False	ENST00000375687	19	277	0.05054151624548736	0.0	0.9896528355410864	0.0	True	BeatAML
BCOR	oncodrivefml,dndscv,cbase	9.31305938593529e-19	11.0	AML	True	ENST00000378444	14	277	0.03971119133574008	0.5119217478805409	0.9944545259208618	0.9944545259208618	True	BeatAML
CBL	oncodrivefml,smregions,cbase	2.1736885455091332e-08	5.0	AML	True	ENST00000264033	6	277	0.018050541516245487	0.9290799697953942	0.9881209702481092	0.9881209702481092	True	BeatAML	PF14447:381:429
CEBPA	oncodrivefml,dndscv,cbase	2.9630526912826673e-18	14.0	AML	True	ENST00000498907	19	277	0.05054151624548736	0.0	0.9989000448113576	0.0	True	BeatAML
CSF3R	oncodrivefml,dndscv,cbase	2.428430609159713e-17	6.0	AML	True	ENST00000373103	7	277	0.021660649819494584	0.9574410199156256	0.9948191134511624	0.0	True	BeatAML		36467833:36467833
CTCF	combination	0.0021937515603274076	2.0	AML	False	ENST00000646076	4	277	0.007220216606498195	0.9026326164485288	0.0	0.9918860969121776	True	BeatAML
DNMT3A	oncodrivefml,oncodriveclustl,dndscv,cbase,mutpanning,hotmaps	1.1122995429670335e-41	34.0	AML	True	ENST00000264709	40	277	0.12274368231046932	0.9911655268626336	0.9933375003698148	0.9933375003698148	True	BeatAML		25234373:25234383	882
ETNK1	oncodriveclustl	0.03923716787898808	2.0	AML	False	ENST00000266517	2	277	0.007220216606498195	0.9399663206060171	0.0	0.0	True	BeatAML		22659061:22659061
EZH2	oncodrivefml,dndscv,cbase	2.4744217470807166e-08	11.0	AML	False	ENST00000320356	12	277	0.03971119133574008	0.9754175670160401	0.9804103715971104	0.0	True	BeatAML
FLT3	oncodrivefml,oncodriveclustl,dndscv,smregions,cbase,mutpanning,hotmaps	1.4945917019235162e-34	24.0	AML	True	ENST00000241453	28	277	0.08664259927797834	0.9910393943413076	0.0	0.0	True	BeatAML	PF07714:610:943	28018485:28018505	839,835
GATA2	oncodrivefml,dndscv,smregions,cbase,mutpanning	1.6782339769769087e-24	10.0	AML	True	ENST00000341105	12	277	0.036101083032490974	0.985294923223658	0.9915476373904606	0.0	True	BeatAML	PF00320:295:328
IDH1	oncodriveclustl,dndscv,cbase,mutpanning,hotmaps	1.1784579742319164e-31	21.0	AML	False	ENST00000415913	21	277	0.07581227436823104	0.9958122988684492	0.0	0.0	True	BeatAML		208248388:208248389	132
IDH2	oncodrivefml,oncodriveclustl,dndscv,smregions,cbase,mutpanning,hotmaps	4.426676158497414e-44	31.0	AML	False	ENST00000330062	32	277	0.11191335740072203	0.9963618453424856	0.0	0.0	True	BeatAML	PF00180:45:441	90088702:90088702	172,140
IKZF1	oncodrivefml,oncodriveclustl,dndscv,smregions,cbase	8.731141202020962e-17	6.0	AML	False	ENST00000644005	6	277	0.021660649819494584	0.9646517512914484	0.9942978851848328	0.0	True	BeatAML	PF00096:145:167	50382594:50382594
JAK2	oncodriveclustl,dndscv,smregions,mutpanning,hotmaps	9.352959809110538e-12	6.0	AML	True	ENST00000381652	6	277	0.021660649819494584	0.967058156678268	0.0	0.0	True	BeatAML	PF07714:546:805	5073770:5073770	617
KDM5C	combination	0.06501145824104762	2.0	AML	False	ENST00000375401	2	277	0.007220216606498195	0.8084937065703068	0.0	0.0	True	BeatAML
KDM6A	combination	0.005975901773661178	2.0	AML	False	ENST00000377967	3	277	0.007220216606498195	0.0	0.9466343436390526	0.0	True	BeatAML
KIT	cbase	0.0013766537794291554	3.0	AML	True	ENST00000288135	5	277	0.010830324909747292	0.8939216470029409	0.977711862589902	0.0	True	BeatAML
KRAS	dndscv,cbase,hotmaps	2.4172455809332066e-05	8.0	AML	True	ENST00000256078	8	277	0.02888086642599278	0.99618251107087	0.0	0.0	True	BeatAML			61,13
NF1	oncodrivefml,oncodriveclustl,cbase	3.813512396493645e-13	7.0	AML	False	ENST00000358273	8	277	0.02527075812274368	0.8632482693964476	0.9781289102164809	0.0	True	BeatAML		31214536:31214536
NPM1	oncodrivefml,mutpanning	1.514359869493309e-17	51.0	AML	True	ENST00000296930	51	277	0.184115523465704	0.0	0.0	0.0	True	BeatAML
NRAS	oncodriveclustl,dndscv,smregions,cbase,mutpanning,hotmaps	1.6808785126215777e-24	27.0	AML	True	ENST00000369535	28	277	0.09747292418772564	0.9986722765589814	0.0	0.0	True	BeatAML	PF00071:5:164	114716123:114716127	13,12,61
PHF6	oncodrivefml,dndscv,smregions,cbase	9.060106624167927e-19	10.0	AML	False	ENST00000332070	11	277	0.036101083032490974	0.9796867720250372	0.9979290753046802	0.0	True	BeatAML	PF13771:239:330	134417289:134417289
PTPN11	oncodrivefml,oncodriveclustl,dndscv,smregions,cbase,mutpanning,hotmaps	6.318864393100285e-19	15.0	AML	True	ENST00000635625	15	277	0.05415162454873646	0.9912366591759828	0.0	0.0	True	BeatAML	PF00017:6:81	112450395:112450407,112489081:112489084	61,60,285,76,507,72,506
PUF60	dndscv,cbase	6.631508829254178e-05	6.0	AML	False	ENST00000526683	6	277	0.021660649819494584	0.9750779723325484	0.0	0.0	False	BeatAML
RUNX1	oncodrivefml,dndscv,smregions,cbase,mutpanning,hotmaps	4.814098290155616e-34	30.0	AML	True	ENST00000300305	42	277	0.10830324909747292	0.9881978431212134	0.9988338097029252	0.9988338097029252	True	BeatAML	PF00853:79:206		107
SF3B1	oncodriveclustl,dndscv,cbase,mutpanning	5.66151094763765e-11	11.0	AML	False	ENST00000335508	11	277	0.03971119133574008	0.9735958193569118	0.0	0.0	True	BeatAML		197402635:197402647
SMC1A	oncodriveclustl,dndscv,cbase,hotmaps	2.6392713249281097e-06	8.0	AML	True	ENST00000322213	9	277	0.02888086642599278	0.965935195201966	0.0	0.0	True	BeatAML		53414992:53414992,53403617:53403617
SRSF2	oncodriveclustl,dndscv,cbase,mutpanning,hotmaps	1.0816682453907459e-34	18.0	AML	False	ENST00000392485	21	277	0.06498194945848375	0.9931013866842204	0.0	0.0	True	BeatAML		76736877:76736877	95
STAG2	oncodrivefml,dndscv,cbase	2.1736885455091332e-08	10.0	AML	True	ENST00000218089	12	277	0.036101083032490974	0.7067745254241706	0.9926756539985104	0.9926756539985104	True	BeatAML
SUZ12	oncodrivefml,cbase	2.4172455809332066e-05	3.0	AML	False	ENST00000322652	3	277	0.010830324909747292	0.9214693388477748	0.9821938062509888	0.0	True	BeatAML
TET2	oncodrivefml,dndscv,cbase,mutpanning	1.9617740562824327e-16	22.0	AML	False	ENST00000540549	34	277	0.07942238267148015	0.9694400271392508	0.9969359899163072	0.9969359899163072	True	BeatAML
TLR1	oncodrivefml,dndscv,cbase	1.8428799796527474e-06	2.0	AML	False	ENST00000308979	2	277	0.007220216606498195	0.0	0.9963411951143312	0.0	False	BeatAML		38796603:38796603
TP53	oncodrivefml,dndscv,smregions,cbase,mutpanning,hotmaps	3.1609757488136116e-28	18.0	AML	True	ENST00000269305	28	277	0.06498194945848375	0.9945227280262678	0.9977436257806728	0.9977436257806728	True	BeatAML	PF00870:95:288	7674210:7674221	173,273,249,175,193,195,272,248,251
U2AF1	oncodrivefml,oncodriveclustl,dndscv,smregions,cbase,mutpanning	1.5034272538061715e-28	16.0	AML	False	ENST00000291552	16	277	0.05776173285198556	0.9947489617053086	0.0	0.0	True	BeatAML	PF00642:15:38,PF00642:150:174	43094667:43094676,43104346:43104346
ZRSR2	dndscv	0.009973439591125463	3.0	AML	False	ENST00000307771	4	277	0.010830324909747292	0.0	0.9944206860073802	0.9944206860073802	True	BeatAML
